# Single Cell Transcriptomics Reveals Dysregulated Cellular and Molecular Networks in a Fragile X Syndrome model

**DOI:** 10.1101/2020.02.12.946780

**Authors:** Elisa Donnard, Huan Shu, Manuel Garber

## Abstract

Despite advances in understanding the pathophysiology of Fragile X syndrome (FXS), its molecular bases are still poorly understood. Whole brain tissue expression profiles have proved surprisingly uninformative. We applied single cell RNA sequencing to profile a FXS mouse model. We found that FXS results in a highly cell type specific effect and it is strongest among different neuronal types. We detected a downregulation of mRNAs bound by FMRP and this effect is prominent in neurons. Metabolic pathways including translation are significantly upregulated across all cell types with the notable exception of excitatory neurons. These effects point to a potential difference in the activity of mTOR pathways, and together with other dysregulated pathways suggest an excitatory-inhibitory imbalance in the FXS cortex which is exacerbated by astrocytes. Our data demonstrate the cell-type specific complexity of FXS and provide a resource for interrogating the biological basis of this disorder.
