## Supplementary material for "Single Cell Transcriptomics Reveals Dysregulated Cellular and Molecular Networks in a Fragile X Syndrome model": Table S3

mouse_id	library_id	Sequenced_reads	Valid_barcode_reads	Mapped_reads	Cells_with_over_700_UMIs	Mean_UMIs_per_cell	Mean_genes_per_cell	filtered_reads_cell	sequenced_reads_cell	Indrop_bead_version	Collection_batch
FX1	A	112,688,686	64,912,276	59,477,819	930	3,567	1,445	59,225	121,171	V2	1
FX1	B	185,366,984	146,975,585	130,136,750	1,358	3,864	1,793	89,687	136,500	V2	1
FX2	A	92,483,136	60,015,206	54,034,466	899	2,761	1,171	50,836	102,873	V2	1
FX2	B	209,091,543	167,750,553	150,100,455	897	3,038	1,349	155,774	233,101	V2	1
FX2	C	164,296,112	138,024,858	126,521,320	841	2,849	1,415	140,076	195,358	V2	1
FX2	D	158,391,595	132,305,037	121,117,635	613	3,138	1,475	184,951	258,388	V2	1
FX3	A	118,726,445	88,945,619	78,695,524	1,339	3,883	1,707	50,340	88,668	V3.8	2
FX3	B	114,302,242	77,478,544	67,816,653	1,201	4,619	1,840	46,787	95,173	V3.8	2
FX3	C	149,438,027	106,109,044	92,562,103	1,016	4,571	1,749	83,226	147,085	V3.8	2
WT1	A	113,949,026	76,246,067	69,405,426	1,557	3,332	1,443	40,671	73,185	V2	1
WT1	B	167,595,704	132,750,101	114,863,395	1,426	3,664	1,710	75,225	117,529	V2	1
WT2	A	123,731,975	95,922,351	83,723,974	1,838	2,829	1,420	40,992	67,319	V3.8	2
WT2	B	101,090,815	80,446,659	73,562,881	1,567	2,689	1,362	41,465	64,512	V3.8	2
WT2	C	125,341,039	83,998,702	73,466,033	2,164	2,354	1,148	30,442	57,921	V3.8	2
WT3	A	106,144,433	86,518,415	77,804,997	1,071	6,319	2,467	66,266	99,108	V3.8	2
WT3	B	121,234,492	91,235,115	81,676,357	1,367	6,330	2,427	54,344	88,687	V3.8	2
WT3	C	111,842,191	80,033,415	71,066,180	1,199	5,455	2,123	54,233	93,280	V3.8	2
